# Real-time transcriptomic profiling in distinct experimental conditions

**DOI:** 10.1101/2024.03.26.586831

**Authors:** Tamer Butto, Stefan Pastore, Max Müller, Kaushik Viswanathan Iyer, Marko Jörg, Julia Brechtel, Stefan Mündnich, Anna Wierczeiko, Kristina Friedland, Mark Helm, Marie-Luise Winz, Susanne Gerber

## Abstract

Nanopore technology offers real-time sequencing opportunities, providing rapid access to sequenced data and allowing researchers to manage the sequencing process efficiently, resulting in cost-effective strategies. Here, we present focused case studies demonstrating the versatility of real-time transcriptomics analysis in rapid quality control for long-read RNA-seq. We illustrate its utility through four experimental setups: 1) transcriptome profiling of distinct human cellular populations, 2) identification of experimentally enriched transcripts, 3) transcriptional analysis of cells under heat shock conditions and 4) identification of experimentally manipulated genes (knockout and overexpression) in several yeast strains. We show how to perform multiple layers of quality control as soon as sequencing has started, addressing both the quality of the experimental and sequencing traits. Real-time quality control measures assess sample/condition variability and determine the number of identified genes per sample/condition. Furthermore, real-time differential gene/transcript expression analysis can be conducted at various time points post-sequencing initiation (PSI), revealing dynamic changes in gene/transcript expression between two conditions. Using real-time analysis, which occurs in parallel to the sequencing run, we identified differentially expressed genes/transcripts as early as 1hr PSI. These changes were consistently observed throughout the entire sequencing process. We discuss the new possibilities offered by real-time data analysis, which have the potential to serve as a valuable tool for rapid and cost-effective quality checks in specific experimental settings and can be potentially integrated into clinical applications in the future.
