## Supplementary Table 3 for "Real-time transcriptomic profiling in distinct experimental conditions"

### Sheet: General_Sequencing_HS_NHS
Supplementary Table 3. General sequencing overview of heat-shock versus non-heat shock HEK293 (6 replicates per condition). Total reads per time point was obtained via MinKnow software (ONT) while mapped reads, gene counts, and transcript counts was obtained from NanopoReaTA.
A. 2 replicates per condition
			Total reads					Mapped reads					Gene counts					Transcript counts
Sample	Replicates	Barcode #	1hr	2hr	5hr	10hr	24hr	1hr	2hr	5hr	10hr	24hr	1hr	2hr	5hr	10hr	24hr	1hr	2hr	5hr	10hr	24hr
Non-heat shock	R1	1	36540	68620	188890	346390	714110	19586	47553	131833	241711	496883	8658	20754	56850	104094	213999	11980	28824	79252	145515	299505
	R2	2	35810	67730	192960	355070	730410	22824	55086	155232	285202	589440	7768	18639	52288	95984	197790	11548	27902	78729	145148	299797
	R3	3	60110	112580	305230	552310	1124030	35347	85381	231961	418303	844684	14206	33734	91587	165292	334261	19246	46068	124829	225602	457866
	R4	4	99090	189640	538890	990630	2026780	62493	153677	433345	794838	1627962	22011	53288	148968	272012	555610	31993	78067	220263	405287	830820
	R5	5	101680	194710	551840	1017360	2105110	59315	147007	417262	767539	1582176	20232	49371	138430	253173	520923	30171	74432	211636	390082	805423
	R6	6	107610	206660	588690	1089730	2263730	65553	162781	464054	856820	1771234	20522	50093	140453	257827	530405	31218	77123	220070	407259	842790
Heat-shock	R1	7	91350	175220	493670	902070	1824640	55120	136714	384456	701556	1413903	17248	42141	116942	212203	426097	26511	65378	184579	338166	682006
	R2	8	127130	245040	699080	1291870	2664330	78565	194823	555602	1023677	2110784	22955	55782	157815	288989	592250	35913	88494	253488	468682	967078
	R3	9	31640	60230	168280	308730	630660	17208	42456	119035	218755	448501	7191	17620	49359	90850	185833	10084	24652	68914	127072	260434
	R4	10	99720	189810	523460	953670	1947340	59538	145963	402225	730505	1479870	18179	43895	120008	218687	444097	25698	62489	172468	314744	641890
	R5	11	102950	194670	545260	990140	1976250	60368	147885	411885	747988	1502953	19974	48477	133370	241612	484648	28947	70319	195602	356310	716758
	R6	12	61810	117360	330040	603790	1225810	37314	92074	257811	471448	961544	13702	33357	92488	169339	345246	19652	48038	134426	247137	504425

### Sheet: PromethION_DEG_DET_HS_NHS
Differentially expressed genes (left) and transcripts (right) in heat-shock vs. non-heat shock (HEK293), per each time point (PromethION). Data was collected 1-hour, 2-hours, 5-hours, 10-hours and 24-hours post-sequencing initiation. The same time points for DEGs and DETs are shown in the same row.
Differential Gene expression											Differential Transcript expression
1 hour post-sequencing initiation											1 hour post-sequencing initiation
gene name	gene base mean	log 2 fold change	lfcSE	stat	p-value	p-adjusted	significance	significance_reg	gene ID		transcript name	transcript base mean	log 2 fold change	lfcSE	stat	p-value	p-adjusted	significance	significance_reg	gene ID
DNAJB1	6.38722	2.6069	0.495913	5.25678	1.46602e-07	0.00107855	TRUE	UP	ENSG00000132002.9		HSPA1A-201	17.6793	1.23792	0.249033	4.9709	6.66425e-07	0.032287	TRUE	UP	ENST00000375651.7
HSPA1A	34.3271	1.1818	0.192526	6.13841	8.33532e-10	1.22646e-05	TRUE	UP	ENSG00000204389.10
HSP90AA1	58.326	0.665348	0.143965	4.62161	3.80767e-06	0.0140065	TRUE	UP	ENSG00000080824.19
RN7SL1	85.7618	-0.965603	0.206594	-4.67392	2.95498e-06	0.0140065	TRUE	DOWN	ENSG00000276168.1
2 hour post-sequencing initiation											2 hour post-sequencing initiation
gene name	gene base mean	log 2 fold change	lfcSE	stat	p-value	p-adjusted	significance	significance_reg	gene ID		transcript name	transcript base mean	log 2 fold change	lfcSE	stat	p-value	p-adjusted	significance	significance_reg	gene ID
HSPA6	4.56733	4.24327	0.821331	5.16633	2.38734e-07	0.0011341	TRUE	UP	ENSG00000173110.8		HSPA6-201	4.69132	3.89575	0.762953	5.10615	3.28794e-07	0.00795243	TRUE	UP	ENST00000309758.6
DNAJB1	13.9024	2.51465	0.341796	7.35716	1.8787e-13	1.78495e-09	TRUE	UP	ENSG00000132002.9		HSPA1A-201	47.5794	1.40741	0.208904	6.73712	1.61552e-11	5.8611e-07	TRUE	UP	ENST00000375651.7
HSPA1B	13.3521	1.62763	0.299014	5.44331	5.22996e-08	0.000331266	TRUE	UP	ENSG00000204388.7		HSPA1A-202	43.2272	1.39488	0.180743	7.71744	1.18687e-14	8.61193e-10	TRUE	UP	ENST00000608703.1
HSPA1A	87.5275	1.35261	0.158189	8.55062	1.22431e-17	2.32643e-13	TRUE	UP	ENSG00000204389.10
HSPA5	28.9218	0.956402	0.189802	5.03895	4.68094e-07	0.00177894	TRUE	UP	ENSG00000044574.9
ACTG1	23.9333	0.864418	0.197079	4.38614	1.15379e-05	0.0313205	TRUE	UP	ENSG00000184009.13
HSP90AA1	139.594	0.543879	0.114019	4.77007	1.84163e-06	0.00583246	TRUE	UP	ENSG00000080824.19
5 hour post-sequencing initiation											5 hour post-sequencing initiation
gene name	gene base mean	log 2 fold change	lfcSE	stat	p-value	p-adjusted	significance	significance_reg	gene ID		transcript name	transcript base mean	log 2 fold change	lfcSE	stat	p-value	p-adjusted	significance	significance_reg	gene ID
HSPA6	14.1354	3.4731	0.460034	7.54966	4.36394e-14	1.45996e-10	TRUE	UP	ENSG00000173110.8		HSPA6-201	14.3619	3.3028	0.515365	6.40867	1.46791e-10	1.15657e-06	TRUE	UP	ENST00000309758.6
DNAJB1	39.4471	1.98919	0.251266	7.91665	2.43987e-15	1.63252e-11	TRUE	UP	ENSG00000132002.9		DNAJB1-201	9.22096	1.86294	0.360845	5.16272	2.43389e-07	0.00127844	TRUE	UP	ENST00000254322.3
HSPA1B	35.2778	1.5717	0.226655	6.93435	4.08099e-12	5.46118e-09	TRUE	UP	ENSG00000204388.7		HSPA1B-201	140.679	1.50953	0.224207	6.73274	1.66493e-11	1.74906e-07	TRUE	UP	ENST00000375650.5
HSPH1	14.2163	1.55014	0.293251	5.28604	1.24992e-07	0.000102872	TRUE	UP	ENSG00000120694.20		HSPA1A-202	118.968	1.4079	0.14882	9.46045	3.06609e-21	9.66309e-17	TRUE	UP	ENST00000608703.1
HSPA1A	249.697	1.41449	0.196434	7.20084	5.98448e-13	1.33474e-09	TRUE	UP	ENSG00000204389.10		HSPA1A-201	139.649	1.38614	0.155065	8.9391	3.92355e-19	6.18273e-15	TRUE	UP	ENST00000375651.7
NUFIP2	12.9146	1.19257	0.295959	4.02951	5.58923e-05	0.0233734	TRUE	UP	ENSG00000108256.9		ACTG1-205	16.5038	1.20964	0.26897	4.49731	6.882e-06	0.0216893	TRUE	UP	ENST00000573283.7
HERPUD1	16.2613	1.12493	0.277563	4.05286	5.05955e-05	0.022569	TRUE	UP	ENSG00000051108.15		HSPA5-201	28.866	0.920141	0.214931	4.2811	1.85972e-05	0.0488425	TRUE	UP	ENST00000324460.7
HSPA5	84.5297	0.96515	0.134974	7.15066	8.63633e-13	1.44464e-09	TRUE	UP	ENSG00000044574.9		RHOB-201	34.3549	0.915323	0.19745	4.63573	3.55677e-06	0.0140119	TRUE	UP	ENST00000272233.6
RHOB	34.2069	0.946309	0.227535	4.15897	3.19692e-05	0.0164543	TRUE	UP	ENSG00000143878.10		HSP90AA1-202	120.556	0.580754	0.134647	4.31317	1.60931e-05	0.0461083	TRUE	UP	ENST00000334701.11
EIF1	30.3277	0.940872	0.213666	4.40348	1.06529e-05	0.00647988	TRUE	UP	ENSG00000173812.11		HSP90AA1-201	242.362	0.455248	0.0959126	4.74649	2.06979e-06	0.00931879	TRUE	UP	ENST00000216281.13
ACTG1	67.5231	0.841239	0.159707	5.2674	1.38373e-07	0.000102872	TRUE	UP	ENSG00000184009.13		IRS4-202	46.3502	-0.673524	0.148501	-4.53547	5.74742e-06	0.0201262	TRUE	DOWN	ENST00000564206.2
HSP90B1	40.2396	0.821443	0.183144	4.48524	7.2833e-06	0.00487326	TRUE	UP	ENSG00000166598.16		IRS4-201	49.1527	-0.784588	0.15058	-5.21043	1.88404e-07	0.00118755	TRUE	DOWN	ENST00000372129.4
ACTB	105.594	0.537142	0.138742	3.87151	0.000108162	0.0425712	TRUE	UP	ENSG00000075624.17
HSP90AA1	374.715	0.523518	0.0829144	6.31396	2.71985e-10	3.03309e-07	TRUE	UP	ENSG00000080824.19
HSPD1	108.007	0.472094	0.10967	4.30469	1.67222e-05	0.00932401	TRUE	UP	ENSG00000144381.18
HSPA8	101.357	0.471235	0.123377	3.81949	0.00013373	0.0497105	TRUE	UP	ENSG00000109971.14
IRS4	88.4337	-0.736015	0.117123	-6.28411	3.29738e-10	3.15182e-07	TRUE	DOWN	ENSG00000133124.12
RN7SL5P	26.7052	-1.26045	0.309846	-4.06799	4.74209e-05	0.022569	TRUE	DOWN	ENSG00000265735.2
10 hour post-sequencing initiation											10 hour post-sequencing initiation
gene name	gene base mean	log 2 fold change	lfcSE	stat	p-value	p-adjusted	significance	significance_reg	gene ID		transcript name	transcript base mean	log 2 fold change	lfcSE	stat	p-value	p-adjusted	significance	significance_reg	gene ID
HSPA6	27.0107	3.244	0.481302	6.74006	1.58324e-11	2.9004e-08	TRUE	UP	ENSG00000173110.8		HSPA6-201	27.5374	3.19065	0.468902	6.80452	1.01383e-11	7.5708e-08	TRUE	UP	ENST00000309758.6
DNAJB1	70.5368	2.05394	0.305797	6.71667	1.85923e-11	2.9004e-08	TRUE	UP	ENSG00000132002.9		DNAJB1-221	6.77949	2.66717	0.496114	5.37613	7.61033e-08	0.000162372	TRUE	UP	ENST00000678009.1
EGR1	6.76742	1.85753	0.466454	3.98224	6.82687e-05	0.0163845	TRUE	UP	ENSG00000120738.8		DNAJB1-220	4.95784	2.6414	0.568724	4.64444	3.41006e-06	0.00282941	TRUE	UP	ENST00000677848.1
FOS	7.87457	1.74741	0.39507	4.42305	9.73174e-06	0.00337367	TRUE	UP	ENSG00000170345.10		DNAJB1-203	7.04566	2.23999	0.43785	5.11588	3.12284e-07	0.000466396	TRUE	UP	ENST00000594099.6
BAG3	9.00895	1.69897	0.353916	4.80049	1.58277e-06	0.000658432	TRUE	UP	ENSG00000151929.10		HSPH1-202	4.8831	2.15803	0.515067	4.18981	2.79192e-05	0.0186781	TRUE	UP	ENST00000380405.7
HSPA1A	453.42	1.34978	0.233182	5.78852	7.10098e-09	6.33002e-06	TRUE	UP	ENSG00000204389.10		DNAJB1-207	6.69205	2.04018	0.436458	4.6744	2.94812e-06	0.00259001	TRUE	UP	ENST00000596853.6
HSPH1	24.9925	1.34041	0.220529	6.07815	1.21574e-09	1.4347e-06	TRUE	UP	ENSG00000120694.20		DNAJB1-201	17.3437	2.03173	0.295662	6.8718	6.33967e-12	7.5708e-08	TRUE	UP	ENST00000254322.3
HERPUD1	29.7494	1.32057	0.217993	6.05785	1.37952e-09	1.4347e-06	TRUE	UP	ENSG00000051108.15		DNAJB1-213	9.53025	2.01858	0.365253	5.52653	3.2663e-08	8.13037e-05	TRUE	UP	ENST00000676577.1
SGK1	12.4968	1.2977	0.308668	4.20419	2.62025e-05	0.00743197	TRUE	UP	ENSG00000118515.12		EGR1-201	6.75422	1.81461	0.464051	3.91037	9.21545e-05	0.0491545	TRUE	UP	ENST00000239938.5
HSPA1B	63.6603	1.2732	0.26139	4.87089	1.11097e-06	0.000495176	TRUE	UP	ENSG00000204388.7		FOS-201	6.57965	1.73881	0.426973	4.07242	4.65264e-05	0.0265011	TRUE	UP	ENST00000303562.9
GADD45B	17.0865	1.08532	0.248822	4.36182	1.28983e-05	0.00395399	TRUE	UP	ENSG00000099860.9		BAG3-201	8.93868	1.69539	0.360498	4.70291	2.56479e-06	0.00239407	TRUE	UP	ENST00000369085.8
MAP1LC3B	12.7784	1.04539	0.27134	3.85267	0.000116836	0.0243018	TRUE	UP	ENSG00000140941.14		DYNLL1-207	7.34603	1.56929	0.384105	4.08556	4.397e-05	0.0262677	TRUE	UP	ENST00000549989.1
UBC	18.3932	1.00444	0.250002	4.01772	5.87639e-05	0.0146675	TRUE	UP	ENSG00000150991.16		HERPUD1-204	10.4079	1.46595	0.330874	4.43055	9.39913e-06	0.00738821	TRUE	UP	ENST00000439977.7
HSPA5	160.235	1.0021	0.120838	8.29298	1.10448e-16	6.89197e-13	TRUE	UP	ENSG00000044574.9		HSPA5-202	10.7138	1.38002	0.316199	4.36442	1.27462e-05	0.00951822	TRUE	UP	ENST00000679355.1
RHOB	66.2339	0.930765	0.166215	5.59976	2.1465e-08	1.33941e-05	TRUE	UP	ENSG00000143878.10		HSPA1A-202	216.879	1.36521	0.217398	6.27979	3.39033e-10	1.68782e-06	TRUE	UP	ENST00000608703.1
ENSG00000287001	19.7395	0.911355	0.229496	3.97112	7.15359e-05	0.0165327	TRUE	UP	ENSG00000287001.3		HSPA1B-201	261.301	1.31547	0.233499	5.63373	1.76353e-08	5.26765e-05	TRUE	UP	ENST00000375650.5
NUFIP2	24.5342	0.873856	0.200539	4.35754	1.31532e-05	0.00395399	TRUE	UP	ENSG00000108256.9		HSPA1A-201	253.709	1.27311	0.238806	5.33117	9.75833e-08	0.000182176	TRUE	UP	ENST00000375651.7
XBP1	24.4376	0.869967	0.210927	4.1245	3.71544e-05	0.0100801	TRUE	UP	ENSG00000100219.17		HSPA5-215	11.787	1.23342	0.301105	4.0963	4.19809e-05	0.0261244	TRUE	UP	ENST00000681774.1
EIF1	58.0406	0.867703	0.170694	5.08339	3.70753e-07	0.000177962	TRUE	UP	ENSG00000173812.11		HSPA5-203	17.3877	1.20127	0.250219	4.80087	1.57979e-06	0.00157295	TRUE	UP	ENST00000679475.1
ACTG1	115.343	0.797551	0.140574	5.67354	1.39878e-08	9.69822e-06	TRUE	UP	ENSG00000184009.13		MIR3648-2-201	20.018	1.19493	0.248344	4.81158	1.49742e-06	0.00157295	TRUE	UP	ENST00000581792.1
MIR3648-1	28.5248	0.781436	0.213553	3.65922	0.000252984	0.04643	TRUE	UP	ENSG00000275708.1		ACTG1-205	30.929	1.06784	0.207193	5.15383	2.55224e-07	0.00042353	TRUE	UP	ENST00000573283.7
HSP90B1	68.5413	0.737206	0.142451	5.17514	2.27742e-07	0.000118426	TRUE	UP	ENSG00000166598.16		EIF1-203	34.4485	0.972141	0.200636	4.8453	1.26424e-06	0.00145241	TRUE	UP	ENST00000469257.2
ZNF703	33.5924	0.665495	0.17786	3.74169	0.000182789	0.0356438	TRUE	UP	ENSG00000183779.7		HEXIM1-201	37.6009	0.710167	0.174677	4.0656	4.79096e-05	0.0265011	TRUE	UP	ENST00000332499.4
PABPC1	52.1019	0.637347	0.139464	4.56998	4.8777e-06	0.0019023	TRUE	UP	ENSG00000070756.17		HSPA8-224	51.9311	0.597965	0.14295	4.18303	2.87643e-05	0.0186781	TRUE	UP	ENST00000534624.6
HSPA8	182.647	0.602729	0.105285	5.72474	1.0359e-08	8.08005e-06	TRUE	UP	ENSG00000109971.14		HSP90AA1-202	214.957	0.513144	0.120412	4.26159	2.0298e-05	0.0144357	TRUE	UP	ENST00000334701.11
ACTB	186.032	0.533175	0.118613	4.4951	6.95368e-06	0.00255241	TRUE	UP	ENSG00000075624.17		HSP90AA1-201	429.495	0.477154	0.0973856	4.89963	9.60155e-07	0.0012404	TRUE	UP	ENST00000216281.13
RBBP6	52.0409	0.519849	0.136215	3.81638	0.000135421	0.027259	TRUE	UP	ENSG00000122257.20		IRS4-202	91.3772	-0.579347	0.11842	-4.8923	9.96635e-07	0.0012404	TRUE	DOWN	ENST00000564206.2
HSP90AA1	667.891	0.509375	0.0941775	5.40868	6.34926e-08	3.60176e-05	TRUE	UP	ENSG00000080824.19		IRS4-201	92.3919	-0.707534	0.122896	-5.75718	8.5532e-09	3.19355e-05	TRUE	DOWN	ENST00000372129.4
CHRM2	104.617	0.507985	0.116644	4.355	1.33067e-05	0.00395399	TRUE	UP	ENSG00000181072.12
DNAJA1	91.2154	0.456497	0.115662	3.94681	7.91992e-05	0.0176501	TRUE	UP	ENSG00000086061.16
HSPD1	198.904	0.385645	0.0984743	3.9162	8.99548e-05	0.0193558	TRUE	UP	ENSG00000144381.18
ASPM	38.7421	-0.591489	0.162526	-3.63935	0.000273329	0.0487307	TRUE	DOWN	ENSG00000066279.19
IRS4	171.109	-0.639654	0.0917135	-6.97448	3.07002e-12	9.57847e-09	TRUE	DOWN	ENSG00000133124.12
DHCR7	16.8131	-0.903212	0.245884	-3.67332	0.000239416	0.0452714	TRUE	DOWN	ENSG00000172893.18
TARBP1	11.5762	-1.30038	0.323514	-4.01955	5.83088e-05	0.0146675	TRUE	DOWN	ENSG00000059588.10
24 hour post-sequencing initiation											24 hour post-sequencing initiation
gene name	gene base mean	log 2 fold change	lfcSE	stat	p-value	p-adjusted	significance	significance_reg	gene ID		transcript name	transcript base mean	log 2 fold change	lfcSE	stat	p-value	p-adjusted	significance	significance_reg	gene ID
HSPA6	54.1516	3.42129	0.396693	8.62452	6.43607e-18	3.1968e-14	TRUE	UP	ENSG00000173110.8		HSPA6-201	54.8547	3.42387	0.404351	8.46758	2.50551e-17	3.16846e-13	TRUE	UP	ENST00000309758.6
EGR1	13.7867	2.08065	0.461048	4.51288	6.39526e-06	0.00132355	TRUE	UP	ENSG00000120738.8		DNAJB1-220	11.0413	2.67393	0.640194	4.17674	2.95713e-05	0.00733252	TRUE	UP	ENST00000677848.1
DNAJB1	141.96	2.06837	0.340588	6.07293	1.25594e-09	1.03971e-06	TRUE	UP	ENSG00000132002.9		HERPUD1-201	9.9097	2.62952	0.408459	6.43765	1.21338e-10	1.53444e-07	TRUE	UP	ENST00000300302.9
FOS	16.1188	1.92911	0.363266	5.31046	1.09349e-07	3.90181e-05	TRUE	UP	ENSG00000170345.10		DNAJB1-221	14.5699	2.39382	0.340639	7.02744	2.10361e-12	5.38907e-09	TRUE	UP	ENST00000678009.1
BAG3	17.3873	1.86386	0.31044	6.00393	1.92604e-09	1.36666e-06	TRUE	UP	ENSG00000151929.10		DNAJB1-203	14.5122	2.26749	0.314754	7.20398	5.84794e-13	2.4651e-09	TRUE	UP	ENST00000594099.6
HERPUD1	64.4939	1.52312	0.205409	7.41506	1.21565e-13	2.01271e-10	TRUE	UP	ENSG00000051108.15		HSPA1L-201	5.89084	2.18792	0.491561	4.45096	8.54854e-06	0.0026367	TRUE	UP	ENST00000375654.5
HSPA1A	910.658	1.34655	0.237776	5.66312	1.48641e-08	7.383e-06	TRUE	UP	ENSG00000204389.10		DNAJB1-207	14.4972	2.12065	0.327249	6.48024	9.15798e-11	1.2868e-07	TRUE	UP	ENST00000596853.6
HSPH1	53.9412	1.29316	0.197577	6.5451	5.94574e-11	7.38313e-08	TRUE	UP	ENSG00000120694.20		DNAJB1-213	16.261	2.05308	0.297776	6.89472	5.39707e-12	9.75019e-09	TRUE	UP	ENST00000676577.1
IL12RB2	15.8891	1.29057	0.300749	4.29119	1.77722e-05	0.00304394	TRUE	UP	ENSG00000081985.14		HERPUD1-203	10.4179	1.93887	0.347505	5.57942	2.41329e-08	1.69547e-05	TRUE	UP	ENST00000379792.6
HSPA1B	138.599	1.18605	0.244229	4.8563	1.19601e-06	0.000282886	TRUE	UP	ENSG00000204388.7		ZFAND2A-201	5.63652	1.93342	0.459941	4.20363	2.62671e-05	0.00677907	TRUE	UP	ENST00000316495.8
SGK1	22.8423	1.11621	0.251009	4.4469	8.71172e-06	0.00166427	TRUE	UP	ENSG00000118515.12		DNAJB1-206	17.2079	1.9267	0.459997	4.1885	2.80802e-05	0.00710205	TRUE	UP	ENST00000596075.2
GADD45B	34.7085	1.04754	0.206578	5.07094	3.95863e-07	0.000109236	TRUE	UP	ENSG00000099860.9		DNAJB1-201	33.4353	1.88572	0.236607	7.96984	1.58877e-15	1.00458e-11	TRUE	UP	ENST00000254322.3
UBC	35.4938	1.02442	0.220845	4.63863	3.50719e-06	0.000757401	TRUE	UP	ENSG00000150991.16		BAG3-201	16.9322	1.80934	0.289796	6.24347	4.27958e-10	3.86568e-07	TRUE	UP	ENST00000369085.8
HSPA5	330.45	1.02253	0.128026	7.98689	1.38382e-15	3.43673e-12	TRUE	UP	ENSG00000044574.9		NFIL3-201	5.61093	1.76431	0.45621	3.86732	0.000110037	0.0214081	TRUE	UP	ENST00000297689.4
CDKN1A	24.6954	1.00556	0.23787	4.22736	2.36448e-05	0.00359183	TRUE	UP	ENSG00000124762.14		FOS-201	12.0541	1.74177	0.337931	5.15422	2.54688e-07	0.000134199	TRUE	UP	ENST00000303562.9
MAP1LC3B	27.0023	1.00038	0.227031	4.40637	1.05116e-05	0.00193375	TRUE	UP	ENSG00000140941.14		ENST00000624351	5.46684	1.70476	0.447488	3.80963	0.000139176	0.0247686	TRUE	UP	ENST00000624351.1
SLC7A5	15.1835	0.992843	0.270918	3.66474	0.000247589	0.0282155	TRUE	UP	ENSG00000103257.9		ERRFI1-201	9.99085	1.65844	0.338067	4.90566	9.31122e-07	0.000406033	TRUE	UP	ENST00000377482.10
XBP1	51.0678	0.956063	0.185115	5.16471	2.40811e-07	7.97405e-05	TRUE	UP	ENSG00000100219.17		IER2-201	7.04698	1.6389	0.400467	4.09246	4.26826e-05	0.00981389	TRUE	UP	ENST00000292433.4
RHOB	137.902	0.931553	0.175453	5.30942	1.09976e-07	3.90181e-05	TRUE	UP	ENSG00000143878.10		DYNLL1-207	14.0888	1.59471	0.277176	5.75342	8.74581e-09	6.91247e-06	TRUE	UP	ENST00000549989.1
RYBP	28.0371	0.884057	0.218026	4.05483	5.01707e-05	0.00673507	TRUE	UP	ENSG00000163602.12		HERPUD1-204	23.61	1.58486	0.233811	6.77838	1.21531e-11	1.9211e-08	TRUE	UP	ENST00000439977.7
NRARP	25.7445	0.840221	0.232072	3.62052	0.000294008	0.0324519	TRUE	UP	ENSG00000198435.4		RYBP-204	6.15356	1.57879	0.426868	3.69854	0.000216844	0.0323286	TRUE	UP	ENST00000677329.1
ENSG00000287001	38.856	0.832211	0.204363	4.07222	4.65669e-05	0.0066085	TRUE	UP	ENSG00000287001.3		ENST00000573866	10.1868	1.5768	0.322737	4.88571	1.03056e-06	0.000434417	TRUE	UP	ENST00000573866.2
NUFIP2	51.8868	0.802987	0.156495	5.13108	2.88087e-07	8.9433e-05	TRUE	UP	ENSG00000108256.9		HSPH1-206	7.34736	1.54568	0.376629	4.104	4.06071e-05	0.00950957	TRUE	UP	ENST00000602786.5
MAP1B	34.1698	0.790156	0.194847	4.05527	5.00772e-05	0.00673507	TRUE	UP	ENSG00000131711.15		HSP90B1-229	7.53278	1.53995	0.378328	4.0704	4.69324e-05	0.0105983	TRUE	UP	ENST00000681245.1
EIF1	121.558	0.771969	0.158221	4.87905	1.06596e-06	0.000264731	TRUE	UP	ENSG00000173812.11		BCORL1-204	5.65381	1.52185	0.427237	3.56208	0.000367929	0.048467	TRUE	UP	ENST00000540052.6
ACTG1	238.369	0.708986	0.141824	4.99907	5.76067e-07	0.000150596	TRUE	UP	ENSG00000184009.13		HSPH1-202	11.6465	1.5202	0.307327	4.94653	7.55496e-07	0.000353852	TRUE	UP	ENST00000380405.7
JUND	63.2484	0.673584	0.155235	4.33914	1.43043e-05	0.00253749	TRUE	UP	ENSG00000130522.6		MANF-205	7.04677	1.49574	0.402195	3.71894	0.000200057	0.0312335	TRUE	UP	ENST00000649711.1
FTL	96.1691	0.62485	0.113276	5.51615	3.46504e-08	1.56462e-05	TRUE	UP	ENSG00000087086.15		HSPH1-209	8.03178	1.47956	0.402681	3.67427	0.000238529	0.0338926	TRUE	UP	ENST00000630972.2
ZNF703	66.7344	0.624684	0.140242	4.45432	8.41614e-06	0.00166427	TRUE	UP	ENSG00000183779.7		HSPH1-201	16.0296	1.34821	0.279738	4.81957	1.43871e-06	0.000546172	TRUE	UP	ENST00000320027.10
CHRM2	209.404	0.609407	0.104314	5.84203	5.15673e-09	2.84594e-06	TRUE	UP	ENSG00000181072.12		HSPA1A-202	434.535	1.33269	0.18969	7.02565	2.13074e-12	5.38907e-09	TRUE	UP	ENST00000608703.1
HSP90B1	141.242	0.598081	0.117006	5.11153	3.19554e-07	9.33663e-05	TRUE	UP	ENSG00000166598.16		HSPA1A-201	511.692	1.31905	0.190765	6.91455	4.69355e-12	9.75019e-09	TRUE	UP	ENST00000375651.7
ACTB	385.126	0.585704	0.123792	4.73134	2.23042e-06	0.000503568	TRUE	UP	ENSG00000075624.17		HSPA5-202	18.5711	1.29362	0.240911	5.3697	7.88665e-08	4.98673e-05	TRUE	UP	ENST00000679355.1
PPP1R15B	61.2502	0.584899	0.154027	3.79739	0.00014623	0.0186237	TRUE	UP	ENSG00000158615.10		HSPA5-205	8.62441	1.25925	0.330826	3.80637	0.00014102	0.0247686	TRUE	UP	ENST00000680234.1
DYNLL1	80.6789	0.549788	0.14638	3.75588	0.000172732	0.0209258	TRUE	UP	ENSG00000088986.11		HSPA1B-201	524.155	1.25703	0.196941	6.38281	1.73867e-10	1.99884e-07	TRUE	UP	ENST00000375650.5
HSPA8	364.545	0.533414	0.0988679	5.39522	6.84387e-08	2.83279e-05	TRUE	UP	ENSG00000109971.14		MAP1LC3B-206	9.46796	1.25083	0.322021	3.88431	0.000102619	0.0202769	TRUE	UP	ENST00000650688.1
KHDC4	60.2278	0.51834	0.13888	3.73229	0.000189748	0.0224399	TRUE	UP	ENSG00000132680.11		HSPA5-215	27.1773	1.22532	0.195859	6.25615	3.94597e-10	3.83852e-07	TRUE	UP	ENST00000681774.1
HSP90AA1	1361.92	0.497853	0.0836975	5.94824	2.71035e-09	1.68279e-06	TRUE	UP	ENSG00000080824.19		SERTAD1-201	11.3683	1.18629	0.310746	3.81755	0.000134783	0.0247024	TRUE	UP	ENST00000357949.5
PSAT1	61.655	0.495796	0.135378	3.66232	0.000249946	0.0282155	TRUE	UP	ENSG00000135069.14		HSPA5-207	15.6171	1.18331	0.25001	4.73304	2.21181e-06	0.000776959	TRUE	UP	ENST00000680272.1
PABPC1	107.543	0.49465	0.117069	4.22529	2.38636e-05	0.00359183	TRUE	UP	ENSG00000070756.17		XBP1-201	21.3894	1.10501	0.224423	4.9238	8.48805e-07	0.000383357	TRUE	UP	ENST00000216037.10
YWHAB	110.063	0.391163	0.112005	3.49239	0.000478726	0.0475567	TRUE	UP	ENSG00000166913.13		HSPA5-213	29.6333	1.09155	0.203768	5.35683	8.46941e-08	5.03044e-05	TRUE	UP	ENST00000681544.1
DNAJA1	187.361	0.33711	0.095089	3.54521	0.000392302	0.0414588	TRUE	UP	ENSG00000086061.16		HSPA5-214	28.0763	1.079	0.206287	5.23057	1.68984e-07	9.29117e-05	TRUE	UP	ENST00000681675.1
HSPD1	411.695	0.336026	0.08198	4.09888	4.1515e-05	0.00606485	TRUE	UP	ENSG00000144381.18		MCL1-207	20.681	1.07097	0.254428	4.20931	2.56153e-05	0.00674855	TRUE	UP	ENST00000678610.1
HSP90AB1	513.707	0.318998	0.0749842	4.2542	2.09795e-05	0.003389	TRUE	UP	ENSG00000096384.20		GADD45B-201	17.8191	1.03567	0.235963	4.38912	1.13809e-05	0.00319828	TRUE	UP	ENST00000215631.9
ASPM	76.2376	-0.526093	0.130163	-4.0418	5.30418e-05	0.00693312	TRUE	DOWN	ENSG00000066279.19		UBC-205	14.5054	1.02568	0.269321	3.8084	0.00013987	0.0247686	TRUE	UP	ENST00000536769.1
IRS4	369.284	-0.552106	0.0908619	-6.07633	1.22967e-09	1.03971e-06	TRUE	DOWN	ENSG00000133124.12		HSPA5-203	35.3819	1.00921	0.184014	5.48442	4.14818e-08	2.76094e-05	TRUE	UP	ENST00000679475.1
LINC00342	36.3165	-0.651948	0.186584	-3.49412	0.000475633	0.0475567	TRUE	DOWN	ENSG00000232931.6		ENST00000649802	13.1608	1.00911	0.267121	3.77772	0.000158269	0.0270469	TRUE	UP	ENST00000649802.1
HAUS6	31.1135	-0.661022	0.186372	-3.54678	0.000389973	0.0414588	TRUE	DOWN	ENSG00000147874.11		ACTB-209	17.0603	1.00409	0.244615	4.10479	4.04682e-05	0.00950957	TRUE	UP	ENST00000477812.2
GABRE	53.919	-0.661403	0.155537	-4.25238	2.11514e-05	0.003389	TRUE	DOWN	ENSG00000102287.19		MIR3648-2-201	46.0855	1.00204	0.159609	6.27808	3.42769e-10	3.61221e-07	TRUE	UP	ENST00000581792.1
DYNC2H1	30.9377	-0.694131	0.184226	-3.76783	0.000164673	0.0204482	TRUE	DOWN	ENSG00000187240.17		GADD45B-206	15.2974	0.99238	0.265794	3.73364	0.000188735	0.0303393	TRUE	UP	ENST00000592937.1
ZNF618	18.8997	-0.917432	0.259834	-3.53085	0.000414234	0.0428646	TRUE	DOWN	ENSG00000157657.15		ACTB-222	16.6684	0.946721	0.256303	3.69376	0.000220964	0.032492	TRUE	UP	ENST00000676319.1
											HSPA5-201	120.27	0.930558	0.25799	3.60695	0.000309817	0.0416803	TRUE	UP	ENST00000324460.7
											SAT1-204	15.5221	0.926733	0.247509	3.74425	0.000180936	0.0301068	TRUE	UP	ENST00000379270.5
											MCL1-205	17.1359	0.918636	0.258129	3.55882	0.000372518	0.0485657	TRUE	UP	ENST00000620947.4
											RHOB-201	139.172	0.898714	0.223009	4.02995	5.57881e-05	0.0123771	TRUE	UP	ENST00000272233.6
											TEAD1-206	18.1587	0.853143	0.235812	3.61789	0.000297014	0.0408265	TRUE	UP	ENST00000527636.7
											ACTB-223	25.2168	0.837389	0.226091	3.70377	0.000212422	0.0323286	TRUE	UP	ENST00000676397.1
											MIR3648-1-201	47.0553	0.831941	0.211921	3.92571	8.6474e-05	0.0176379	TRUE	UP	ENST00000615959.1
											DNAJB9-201	18.0151	0.831631	0.22601	3.67963	0.000233576	0.033566	TRUE	UP	ENST00000249356.4
											RPL24-206	20.648	0.819093	0.219444	3.73258	0.000189531	0.0303393	TRUE	UP	ENST00000495401.5
											ACTG1-205	61.8155	0.818192	0.193205	4.23484	2.28714e-05	0.00615387	TRUE	UP	ENST00000573283.7
											EIF1-203	72.4068	0.801195	0.181358	4.41775	9.97321e-06	0.00286639	TRUE	UP	ENST00000469257.2
											NUFIP2-201	51.6789	0.770494	0.143993	5.35091	8.75135e-08	5.03044e-05	TRUE	UP	ENST00000225388.9
											EIF1-202	34.5748	0.72379	0.191208	3.78535	0.000153493	0.02659	TRUE	UP	ENST00000462917.1
											ACTB-213	51.2858	0.717735	0.155358	4.61987	3.83988e-06	0.00124511	TRUE	UP	ENST00000642480.2
											HEXIM1-201	80.7263	0.7163	0.147534	4.85515	1.20297e-06	0.000475398	TRUE	UP	ENST00000332499.4
											MAP1B-201	29.4634	0.701451	0.187162	3.74782	0.000178378	0.030077	TRUE	UP	ENST00000296755.12
											ACTG1-223	65.2557	0.696662	0.150373	4.6329	3.60583e-06	0.00119998	TRUE	UP	ENST00000681052.1
											CHRM2-204	48.3812	0.693646	0.144045	4.81548	1.46844e-06	0.000546172	TRUE	UP	ENST00000453373.5
											CHRM2-203	51.5102	0.675696	0.142136	4.75387	1.99556e-06	0.000721024	TRUE	UP	ENST00000445907.6
											LINC00273-201	323.031	0.663172	0.168483	3.93614	8.28033e-05	0.0174522	TRUE	UP	ENST00000539813.1
											JUND-201	65.5038	0.637163	0.143549	4.43866	9.05213e-06	0.00272555	TRUE	UP	ENST00000252818.5
											NRARP-201	52.1183	0.624442	0.168753	3.70033	0.000215323	0.0323286	TRUE	UP	ENST00000356628.4
											ANXA5-201	34.1671	0.622121	0.168231	3.69801	0.000217296	0.0323286	TRUE	UP	ENST00000296511.10
											CHRM2-208	49.9372	0.615604	0.154915	3.97383	7.07263e-05	0.0151594	TRUE	UP	ENST00000680005.1
											FTL-201	98.263	0.607031	0.10798	5.62168	1.89111e-08	1.40677e-05	TRUE	UP	ENST00000331825.11
											CDC6-201	35.4713	0.605369	0.166425	3.63748	0.000275314	0.0384386	TRUE	UP	ENST00000209728.9
											ZNF703-201	68.2198	0.597499	0.132393	4.51305	6.39009e-06	0.00202023	TRUE	UP	ENST00000331569.6
											ELAVL1-201	41.6319	0.581676	0.161475	3.60226	0.000315458	0.0419925	TRUE	UP	ENST00000407627.7
											HSPA8-224	101.001	0.560413	0.109417	5.1218	3.02636e-07	0.000153086	TRUE	UP	ENST00000534624.6
											HSP90AA1-202	442.706	0.546308	0.112307	4.86441	1.14798e-06	0.000468303	TRUE	UP	ENST00000334701.11
											HSPA8-221	59.5221	0.54496	0.147926	3.68401	0.000229596	0.0333732	TRUE	UP	ENST00000533540.5
											HSPA8-218	74.9512	0.539348	0.134851	3.99958	6.34545e-05	0.0138353	TRUE	UP	ENST00000532636.5
											PSAT1-202	58.6651	0.510567	0.129845	3.93212	8.42014e-05	0.0174559	TRUE	UP	ENST00000376588.4
											HSP90AA1-201	866.905	0.480351	0.0943631	5.09045	3.57217e-07	0.000173745	TRUE	UP	ENST00000216281.13
											YBX1-203	109.832	0.470649	0.120716	3.89881	9.66679e-05	0.0194042	TRUE	UP	ENST00000436427.1
											ACTB-217	84.0866	0.456606	0.12269	3.72161	0.000197958	0.0312335	TRUE	UP	ENST00000646664.1
											VIM-209	186.535	0.404731	0.105981	3.81891	0.000134043	0.0247024	TRUE	UP	ENST00000544301.7
											HSPD1-202	126.555	0.388026	0.100776	3.85038	0.000117937	0.0225974	TRUE	UP	ENST00000388968.8
											DARS1-201	87.6567	-0.435608	0.122642	-3.55186	0.000382521	0.0493608	TRUE	DOWN	ENST00000264161.9
											IRS4-202	193.329	-0.558793	0.0934473	-5.97977	2.23454e-09	1.88387e-06	TRUE	DOWN	ENST00000564206.2
											IRS4-201	200.514	-0.569654	0.121886	-4.67367	2.95869e-06	0.00101123	TRUE	DOWN	ENST00000372129.4
											CENPE-202	36.6673	-0.582127	0.160089	-3.63628	0.000276603	0.0384386	TRUE	DOWN	ENST00000380026.8
											NFATC2IP-201	41.3301	-0.727994	0.164756	-4.41861	9.93382e-06	0.00286639	TRUE	DOWN	ENST00000320805.9
											ASPM-206	19.9783	-0.83083	0.216432	-3.83876	0.000123656	0.0233397	TRUE	DOWN	ENST00000680265.1
											GABRE-209	16.163	-0.852771	0.240324	-3.54842	0.000387544	0.0495039	TRUE	DOWN	ENST00000486255.1
											NDC80-201	21.9674	-0.944566	0.221269	-4.26887	1.96469e-05	0.00540118	TRUE	DOWN	ENST00000261597.9
											ELMOD2-201	10.2511	-1.09771	0.304124	-3.60944	0.000306863	0.0416803	TRUE	DOWN	ENST00000323570.8
											GABRE-203	9.14948	-1.47746	0.356494	-4.14441	3.40689e-05	0.00828531	TRUE	DOWN	ENST00000441219.5
											HSD17B7-201	5.77928	-1.56308	0.418144	-3.73814	0.000185389	0.0303393	TRUE	DOWN	ENST00000254521.8

### Sheet: PromethION_DTU_HS
Differential transcript usage (DTU) between eat shock and non-heat shock as analyzed by DEXSeq (left) and DRIMSeq (right). Data was collected 24-hours post-sequencing initiation. Transcript isoforms highlighted in green appear in both analyses.
DEXSeq									DRIMSeq
gene name	transcript name	gene ID	feature ID	exon base mean	p-adjusted	dispersion			gene name	transcript name	gene ID	feature ID	lr	pvalue	p-adjusted
	DYNLL1	DYNLL1-207	ENSG00000088986.11	ENST00000549989.1	14.09	0.0081733	0.00510717		YBX1	YBX1-203	ENSG00000065978.19	ENST00000436427.1	20.7757	5.16339e-06	0.0280966
	XIST	XIST-218	ENSG00000229807.13	ENST00000648970.1	298.74	0.0081733	0.000261016		DYNLL1	DYNLL1-207	ENSG00000088986.11	ENST00000549989.1	25.2663	4.99347e-07	0.00543439

### Sheet: GOTerms_ Enriched_HS
GO terms analysis for Biological Processes Data was analyzed using ShinyGO online tool (Ge, Jung and Yao 2020)
Enrichment FDR	nGenes	Pathway Genes	Fold Enrichment	Pathway	Genes
1.39049e-11	8	52	81.5599	de novo protein folding	HSPA5 HSPA8 HSPH1 DNAJB1 HSPD1 HSPA6 HSPA1B HSPA1A
5.60708e-13	11	140	41.6538	Cellular response to heat	HSP90AA1 HSP90AB1 HSPA8 HSPH1 CDKN1A DNAJB1 HSPD1 BAG3 HSPA6 HSPA1B HSPA1A
5.1568e-19	16	206	41.1759	Response to unfolded protein	HSPA5 HERPUD1 HSP90AA1 DNAJA1 HSP90AB1 XBP1 HSPA8 HSPH1 DNAJB1 HSPD1 BAG3 PPP1R15B HSP90B1 HSPA6 HSPA1B HSPA1A
3.56789e-18	16	242	35.0505	Response to topologically incorrect protein	HSPA5 HERPUD1 HSP90AA1 DNAJA1 HSP90AB1 XBP1 HSPA8 HSPH1 DNAJB1 HSPD1 BAG3 PPP1R15B HSP90B1 HSPA6 HSPA1B HSPA1A
4.49086e-12	11	171	34.1025	Cellular response to unfolded protein	HSPA5 HERPUD1 XBP1 HSPA8 HSPD1 BAG3 PPP1R15B HSP90B1 HSPA6 HSPA1B HSPA1A
4.62024e-13	12	188	33.8387	Response to heat	HSP90AA1 DNAJA1 HSP90AB1 HSPA8 HSPH1 CDKN1A DNAJB1 HSPD1 BAG3 HSPA6 HSPA1B HSPA1A
2.33728e-11	11	205	28.4465	Cellular response to topologically incorrect protein	HSPA5 HERPUD1 XBP1 HSPA8 HSPD1 BAG3 PPP1R15B HSP90B1 HSPA6 HSPA1B HSPA1A
4.62024e-13	13	258	26.7125	Protein folding	HSPA5 HSP90AA1 DNAJA1 HSP90AB1 HSPA8 HSPH1 DNAJB1 HSPD1 BAG3 HSP90B1 HSPA6 HSPA1B HSPA1A
4.62024e-13	13	259	26.6093	Response to temperature stimulus	HSP90AA1 DNAJA1 HSP90AB1 HSPA8 HSPH1 CDKN1A DNAJB1 HSPD1 BAG3 FOS HSPA6 HSPA1B HSPA1A
1.30238e-11	20	1329	7.97802	Response to abiotic stimulus	HSPA5 HSP90AA1 DNAJA1 HSP90AB1 HSPA8 HSPH1 EGR1 CDKN1A JUND MAP1B DNAJB1 RHOB HSPD1 UBC BAG3 HSP90B1 FOS HSPA6 HSPA1B HSPA1A
